# *C. difficile* may be overdiagnosed in adults and is a prevalent commensal in infants

**DOI:** 10.1101/2022.02.16.480740

**Authors:** Pamela Ferretti, Jakob Wirbel, Oleksandr M Maistrenko, Thea Van Rossum, Renato Alves, Anthony Fullam, Wasiu Akanni, Christian Schudoma, Anna Schwarz, Roman Thielemann, Leonie Thomas, Stefanie Kandels, Rajna Hercog, Anja Telzerow, Ivica Letunic, Michael Kuhn, Georg Zeller, Thomas SB Schmidt, Peer Bork

## Abstract

*Clostridioides difficile* is an urgent threat in hospital-acquired infections world-wide, yet the microbial composition associated with *C. difficile*, in particular in *C. difficile* infection (CDI) cases, remains poorly characterised. To investigate the gut microbiome composition in CDI patients, we analysed 534 metagenomes from 10 publicly available CDI study populations. We then tracked *C. difficile* on a global scale, screening 42,900 metagenomes from 253 public studies. Among the CDI cohorts, we detected *C. difficile* in only 30% of the stool samples from CDI patients. However, we found that multiple other toxigenic species capable of inducing CDI-like symptomatology were prevalent. In addition, the majority of the investigated studies did not adhere to the recommended guidelines for a correct CDI diagnosis.

In the global survey, we found that *C. difficile* prevalence, abundance and biotic context were age-dependent. *C. difficile* is a rare taxon associated with reduced diversity in healthy adults, but common and associated with increased diversity in infants. We identified a group of species co-occurring with *C. difficile* exclusively in healthy infants, enriched in obligate anaerobes and in species typical of the healthy adult gut microbiome. *C. difficile* in healthy infants was therefore associated with multiple indicators of healthy gut microbiome maturation.

Our analysis raises concerns about potential CDI overdiagnosis and suggests that *C. difficile* is an important commensal in infants and that its asymptomatic carriage in adults depends on microbial context.
