## Supplementary Table 1 for "*C. difficile* may be overdiagnosed in adults and is a prevalent commensal in infants"

### Sheet: STable1
Supplementary Table 1. Overview of the public metagenomic CDI study populations included inthe CDI meta-analysis, divided by sample group.
Project ID	Study name	Total n. samples	N. CDI samples	N. D-Ctr samples	N. H-Ctr samples
PRJNA420371	PRJNA420371_Alabama	26	17	0	9
PRJNA339012	Kumar_2017	13	7	0	6
PRJNA564397	Monaghan_2020_India	93	32	22	39
PRJEB23489	Smillie_2018	26	22	0	4
PRJNA478949	Stewart_2019	24	10	0	14
SRP064400	Vincent_2016	96	4	92	0
PRJEB39023	Podlesny_2020_FMT_RCDI	16	8	0	8
PRJEB33013; PRJEB35738	Kim_2020_CDI	87	26	0	61
PRJNA674880	Langdon_2021_RCDI	141	98	0	43
PRJNA701961	Watson_2021_FMT_RCDI	12	10	0	2
	Total	534	234	114	186
