## Supplementary Table 2 for "*C. difficile* may be overdiagnosed in adults and is a prevalent commensal in infants"

### Sheet: STable2
Supplementary table 2. Overview of the public metagenomic studies included in the global meta-analysis.
Project ID	Study name	doi
PRJNA271013	Afshinnekoo_2015_metaSUB	10.1016/j.cels.2015.01.001
PRJEB26961	Andersen_2019_pig	https://doi.org/10.1016/j.prevetmed.2019.104853
PRJNA531921	Araos_2019_elderly_dementia	https://doi.org/10.3389/fmicb.2019.02260
PRJNA339914	Asnicar_2017_infants	10.1128/mSystems.00164-16
PRJEB6456	Backhed_2015_infants	10.1016/j.chom.2015.04.004
PRJNA482729	Balamurugan_2019_India_child	10.3390/ijerph16203922
PRJEB17784	Bedarf_2017_parkinson	10.1186/s13073-017-0428-y
PRJNA396840	Belstrom_2017	10.1038/s41522-017-0031-4
PRJEB6102	Bengtsson-Palme_2014_lake	https://doi.org/10.3389/fmicb.2014.00648
PRJEB14051	Bengtsson-Palme_2016_sewage	10.1016/j.scitotenv.2016.06.228
PRJEB19833	Betiku_2018_trout	https://www.ncbi.nlm.nih.gov/pmc/articles/PMC5903623/
PRJNA317932,PRJEB7626	Bissett_2016_soil	10.1186/s13742-016-0126-5
PRJEB34633	Brinch_2020_sewage_copenhagen	10.1128/mSystems.00841-20
PRJNA217052	Brito_2016_Fiji	10.1038/nature18927
PRJNA376566,PRJNA376580	Brooks_2017_infants	10.1038/s41467-017-02018-w
PRJNA289586	Buschart_2016_T1D	10.1038/nmicrobiol.2016.180
PRJEB32135	Cait_2019_infant	https://doi.org/10.1016/j.jaci.2019.06.029
PRJEB8420	Cardenas_2015_forestsoil	10.1038/ismej.2015.57
PRJNA305188	Chao_2013_tapwater	https://doi.org/10.1038/srep03550
PRJNA254830	Chauhan_2014_switchgrass	10.1128/genomeA.00777-14
PRJNA505617	Che_2019_wastewater	https://doi.org/10.1186/s40168-019-0663-0
PRJEB31632	Chng_2019_hospital	10.1038/s41591-020-0894-4
PRJNA473136	Chopyk_2020_pond	https://doi.org/10.1186/s40793-020-00365-8
PRJNA322188	Chu_2017_infant	10.1038/nm.4272
PRJNA385831	Chu_2017_sludge	10.1128/AEM.02168-17
PRJEB20308	Coelho_2018_dog	10.1186/s40168-018-0450-3
PRJNA449266	CritsChristoph_2018_soil	10.1038/s41586-018-0207-y
PRJNA413615	Dai_2019_respiratory_tract	10.1093/gigascience/giz093
PRJNA525982	Damico_2019_child_HSCT	10.1038/s41598-019-42222-w
PRJNA419744	Darc_2018_gorilla	10.1186/s12977-018-0402-9
PRJEB9150	David_2015_bangladesh	10.1128/mBio.00381-15
PRJNA340216,PRJNA421881	DeFillipis_2019_diet	https://doi.org/10.1016/j.chom.2019.01.004
PRJEB4391	Deusch_2014_cats	https://doi.org/10.1371/journal.pone.0101021
PRJEB9357	Deusch_2015_cats	https://doi.org/10.1371/journal.pone.0144881
PRJNA471730	Devoto_2019_Bangladesh	https://doi.org/10.1038/s41564-018-0338-9
PRJNA397112	Dhakan_2019_India	10.1093/gigascience/giz004
PRJEB11852	Dong_2017_children	10.1371/journal.pone.0188487
PRJNA309291	Doster_2018_cattle	10.3389/fmicb.2018.01715
PRJNA446038	Draper_2018_FMT_phage	10.1186/s40168-018-0598-x
PRJNA473126	Dudenhoeffer_2018	https://doi.org/10.1038/s41591-018-0216-2
PRJNA473901	Ellegaard_2019_honeyBee	10.1038/s41467-019-08303-0
PRJNA383868	Espinoza_2018	10.1128/mBio.01631-18
PRJNA489265	Fahimipour_2018_surfaces	10.1128/mSystems.00200-18
PRJEB7774	Feng_2015_CRC	10.1038/ncomms7528
PRJNA352475	Ferretti_2018_infant	10.1016/j.chom.2018.06.005
PRJEB46777,PRJEB46778,PRJEB46779,PRJEB46780	FMT_AU	https://doi.org/10.1101/2021.09.30.462010
PRJNA285502	FMT_Damman	10.1371/journal.pone.0133925
PRJNA349197	FMT_Moss	10.1371/journal.pone.0182585
PRJNA438164	FMT_Nusbaum	10.1093/femsec/fiy133
PRJNA321058	FMT_Vaughn	10.1097/MIB.0000000000000893
PRJEB7369	Forsell_2017	https://doi.org/10.1186/s12866-017-1139-7
PRJNA397906	Frankel_2017_chemotherapy	10.1016/j.neo.2017.08.004
PRJNA188481	Franzosa_2014_oral_gut	10.1073/pnas.1319284111
PRJNA400072	Franzosa_2018_IBD	10.1038/s41564-018-0306-4
PRJNA390646	Frese_2017_infants	10.1128/msphere.00501-17
PRJNA388263	Fukuyama_2017_bowelcleansing	10.1371/journal.pcbi.1005706
PRJNA526405	Gaio_2020_pig	10.1101/2020.07.20.211326
PRJNA489090	Gasparrini_2019_infant	10.1038/s41564-019-0550-2
PRJNA237362	Gevers_2014_crohn	10.1016/j.chom.2014.02.005
PRJNA471402	Ghanbari_2019_pig	https://doi.org/10.1038/s41598-019-40496-8
PRJNA301903	Gibson_2016_preterm	https://doi.org/10.1038/nmicrobiol.2016.24
PRJNA543206	Gilroy_2020_chicken	10.21203/rs.3.rs-56027/v3
PRJEB33338	Glendinning_2019_chicken	10.1186/s13059-020-1947-1
PRJNA324129	Gomez_2016_probiotics	10.1016/j.chom.2016.09.001
PRJNA606765	Greene_2020_lemurs	https://doi.org/10.1038/s41396-020-0640-4
PRJEB19642	Grzeskowiak_2017_cdiff_pig	https://doi.org/10.1093/infdis/jix567
PRJNA225837	Guan_2013_soil	10.1186/1471-2164-14-820
PRJNA397219	Hale_2018_CRC	10.1016/j.ymeth.2018.04.024
PRJNA563872	Haley_2020_cow	10.1089/fpd.2019.2768
PRJNA385949	Hall_2017_IBD	10.1186/s13073-017-0490-5
PRJNA510445	Hayden_2020_infant	10.1038/s41591-019-0714-x
PRJEB15371	He_2017_crohn	10.1093/gigascience/gix050
PRJEB13831	Hendriksen_2019_sewage	10.1371/journal.pone.0222531
PRJEB13833	Hendriksen_2019_sewage_Kenya	10.1371/journal.pone.0222531
PRJNA48479,PRJNA275349	HMP	https://doi.org/10.1038/nature11234
PRJNA340908	Hou_2016_chicken	10.1038/srep37376
PRJNA301589	Hsu_2016_metaSUB	10.1128/mSystems.00018-16
PRJNA401385	Hu_2019_tubercolosis	10.3389/fcimb.2019.00090
PRJNA417359	Huang_2018_chicken	https://doi.org/10.1186/s40168-018-0590-5
PRJNA288131	Ibarbalz_2016_sludge	10.1128/AEM.00916-16
PRJNA297579	Jacobs_2019_condor	https://doi.org/10.1371/journal.pone.0225858
PRJEB21528	Jie_2017_artherosclerosis	https://doi.org/10.1038/s41467-017-00900-1
PRJEB10725	Johnston_2016_tundra	10.3389/fmicb.2016.00579
PRJNA406958	Kao_2017_FMT	10.1001/jama.2017.17077
PRJNA363003	Kieser_2018_Bangladesh	https://doi.org/10.1111/1462-2920.14274
PRJNA394877	Kim_2019_bone_marrow	https://doi.org/10.1038/s41586-019-1501-z
PRJEB33013,PRJEB35738	Kim_2020_CDI	https://doi.org/10.1038/s41598-020-74090-0
PRJDA72415	Kinumaki_2015_Kawasaki_disease	10.3389/fmicb.2015.00824
PRJNA336354	Kohl_2018_woodrat_grouse	https://doi.org/10.1093/femsec/fiy184
PRJEB17643	Korem_2017_bread	https://doi.org/10.1016/j.cmet.2017.05.002
PRJEB11685	Korpela_2016_infants	10.1038/ncomms10410
PRJEB24041	Korpela_2018_infants	10.1101/gr.233940.117
PRJNA497734	Kostic_2015_infants	10.1016/j.chom.2015.01.001
PRJNA516054	Kovtun_2020_autism	https://doi.org/10.1089/mdr.2019.0325
PRJEB18755	Kuang_2019_gestational_diabetes	10.1093/gigascience/gix058
PRJNA339012	Kumar_2017	https://doi.org/10.1038/s41522-017-0020-7
PRJEB17632	Kushugulova_2018_Kazakhstan	http://dx.doi.org/10.1136/bmjopen-2018-021682
PRJNA674880	Langdon_2021_RCDI	https://doi.org/10.1186/s13073-021-00843-9
PRJNA320780	Law_2016_wastewater	10.1038/srep25719
PRJNA255783	Lax_2014_home	10.1126/science.1254529
PRJEB13117	Lax_2017_hospital	10.1126/scitranslmed.aah6500
PRJNA531316	LeBastard_2019_ESBL	10.21203/rs.2.22926/v2
PRJEB22207	Leggett_2018_preterm	https://doi.org/10.1038/s41564-019-0626-z
PRJNA377521	Lekunberri_2018_river_wastewater	https://doi.org/10.1016/j.scitotenv.2018.08.119
PRJEB24006	Levan_2019_infants	10.1038/s41564-019-0498-2
PRJEB22765	Li_2018_macaque	https://doi.org/10.1093/gigascience/giy100
PRJEB23561	Li_2019_animal_rumen	https://doi.org/10.1093/gigascience/giaa057
PRJNA448773	Li_2019_soil	10.1111/1462-2920.14824
PRJNA328899	Liu_2016_Mongolia	10.1038/srep34826
PRJEB12123	Liu_2017_obesity	10.1038/nm.4358
PRJNA438833	Liu_2019_calves	https://doi.org/10.1038/s41467-019-12111-x
PRJNA454826	Liu_2019_exercise_prediabetes	https://doi.org/10.1016/j.cmet.2019.11.001
PRJEB27005	Lokmer_2019	10.1371/journal.pone.0211139
PRJNA290729	Louis_2016_obese	10.1371/journal.pone.0149564
PRJNA296814	Lundgren_2018_infants	10.1186/s40168-018-0490-8
PRJNA476660	Ma_2018_pangolin	https://doi.org/10.3389/fmicb.2018.02793
PRJNA420817	Mardinoglu_2018	10.1016/j.cmet.2018.01.005
PRJNA371480	Maritz_2017_money	10.1371/journal.pone.0175527
PRJEB11413	McIlroy_2016_sludge	10.1038/ismej.2016.14
PRJNA354235	Mehta_2018_multiomic	10.1038/s41564-017-0096-0
PRJNA479518	Mendoza_2018_vulture	10.1186/s13028-018-0415-3
PRJEB4336,PRJEB5224,PRJEB1220,PRJEB1786,PRJEB2054	METAHIT	10.1038/nature15766; 10.1038/nature12506
PRJNA297269	Milani_2016	10.1038/srep25945
PRJNA335374	Mohiuddin_2017	10.1016/j.watres.2017.02.057
PRJNA183510	Molnar_2020_soil	https://doi.org/10.1371/journal.pone.0231864
PRJNA564397	Monaghan_2020_India	https://doi.org/10.1080/19490976.2020.1752605
PRJEB8087	Munck_2015_wastewater	https://doi.org/10.1038/ncomms9452
PRJEB22062	Munk_2018_chicken_pig	https://doi.org/10.1038/s41564-018-0192-9
PRJNA345144	Murphy_2019	10.3920/BM2017.0191
PRJEB50977	MyMicrobes	this study
PRJNA379741	Nagy-Szakal_2017_CFS	https://doi.org/10.1186/s40168-017-0261-y
PRJEB29237	Nearing_2019_leukemia	https://doi.org/10.3389/fcimb.2019.00028
PRJNA400857	Ng_2017_freshwater	https://doi.org/10.3389/fmicb.2017.02200
PRJNA438174	Ng_2019_wastewater	https://doi.org/10.3389/fmicb.2019.00172
PRJNA268964	Obregon-Tito_2015	10.1038/ncomms7505
PRJEB32794	Odonovan_2020_athlete	10.1016/j.jsams.2019.08.290
PRJEB28338	ODonovan_2020_athlete2	10.1016/j.tmaid.2020.101553
PRJNA369713	Ohara_2017_ambulance	https://doi.org/10.1186/s40168-017-0339-6
PRJNA417343	Olm_2018_preterm	https://doi.org/10.1186/s40168-019-0638-1
PRJEB20068	Orellana_2018_soil	10.1128/AEM.01646-17
PRJEB18063	Orland_2019_lake	https://doi.org/10.1002/lno.11370
PRJEB25727	Paez_2019_overweight	10.1128/mSystems.00209-19
PRJEB20800	Palleja_2018	https://doi.org/10.1038/s41564-018-0257-9
PRJNA384716	Parnanen_2018_infants	10.1038/s41467-018-06393-w
PRJNA504891	Pasolli_2019_ethiopia	https://doi.org/10.1016/j.cell.2019.01.001
PRJNA485056	Pasolli_2019_madagascar	https://doi.org/10.1016/j.cell.2019.01.001
PRJNA300541	Pehrsson_2016	10.1038/nature17672
PRJNA484416	Perez_2019_sludge	10.1128/mSystems.00169-19
PRJEB34410	Perry_2019_hospital_sewage	10.1101/19006858
PRJNA305507	Petersen_2017_athlete	10.1186/s40168-017-0320-4
PRJNA311208	Piper_2016_child	https://doi.org/10.1177/0148607116658762
PRJEB39023	Podlesny_2020_FMT_RCDI	https://doi.org/10.1101/2020.09.29.20203638
PRJEB27308	Poole_2019_amylase	10.1016/j.chom.2019.03.001
PRJNA544527	Poyet_2019_BIOML	https://doi.org/10.1038/s41591-019-0559-3
PRJNA546227	PPI_PRJNA546227	no associated publication
PRJNA398089	Price-Lloyd_2019	https://doi.org/10.1038/s41586-019-1237-9
PRJDB7630	PRJDB7630_cardiovascular_disease	no associated publication
PRJEB11472	PRJEB11472_soil	no associated publication
PRJEB13832	PRJEB13832_sewage	no associated publication
PRJEB21508	PRJEB21508_cattle	no associated publication
PRJEB28393	PRJEB28393_animal_cow	no associated publication
PRJEB29443	PRJEB29443_goose	no associated publication
PRJEB29679	PRJEB29679_animal_rumen	no associated publication
PRJEB30307	PRJEB30307_diet	no associated publication
PRJEB6092	PRJEB6092_diet	no associated publication
PRJNA240307	PRJNA240307_Broad	no associated publication
PRJNA316570	PRJNA316570_geese	no associated publication
PRJNA356291	PRJNA356291_animal_cow	no associated publication
PRJNA386502	PRJNA386502_FMT	no associated publication
PRJNA401977	PRJNA401977_diabetes	no associated publication
PRJNA414153	PRJNA414153_appendix	no associated publication
PRJNA415974	PRJNA415974_wastewater	no associated publication
PRJNA420371	PRJNA420371_Alabama	no associated publication
PRJNA436562	PRJNA436562_infant	no associated publication
PRJNA479838	PRJNA479838_CRC	no associated publication
PRJNA480711	PRJNA480711_fatty_liver	no associated publication
PRJNA488683	PRJNA488683_soil	no associated publication
PRJNA498955	PRJNA498955_oysters	no associated publication
PRJNA530708	PRJNA530708_river	no associated publication
PRJNA550238	PRJNA550238_sludge	no associated publication
PRJNA561398	PRJNA561398_ICU	no associated publication
PRJNA565546	PRJNA565546_elderly_osteoporosis	no associated publication
PRJNA422434	Qin_2012_T2D	10.1038/nature11450
PRJEB6337	Qin_2014_liver_cirrhosis	10.1038/nature13568
PRJNA396794	Rahman_2018_preterm_NICU	10.1128/mSystems.00123-17
PRJNA278393	Rampelli_2015_Hadza	10.1016/j.cub.2015.04.055
PRJNA533528	Ravi_2019_ICU	10.1099/mgen.0.000293
PRJEB8094	Raymond_2016	10.1038/ismej.2015.148
PRJNA546004	Rhoades_2019_macaque	https://doi.org/10.1186/s13059-019-1789-x
PRJNA338184	Richter_2018_pathogen_challenge	10.1128/mSystems.00047-18
PRJEB23010	RLBUHT_Cdiff	no associated publication
PRJNA407815	Rosa_2018_Indonesian_Liberian	https://doi.org/10.1186/s40168-018-0416-5
PRJNA540893	Rosshart_2019_mice	10.1126/science.aaw4361
PRJNA379303	Rovira_2019_farm	https://doi.org/10.3389/fmicb.2019.01980
PRJEB12083	Rowe_2017_hospital_wastewater	10.1093/jac/dkx017
PRJNA273761	Sadka_2015_premature_infants	10.7554/eLife.05477
PRJNA294605	Sadka_2016_premature_infants	10.1038/ismej.2016.83
NA	Sanders_2015_marine_mammals	https://doi.org/10.1038/ncomms9285
NA	mgs_sea_cucumber	https://www.mg-rast.org/linkin.cgi?project=mgp12657
PRJNA299502	Sankaranarayanan_2015_USA_native_America	https://doi.org/10.1016/j.cub.2015.10.060
PRJNA389377	Santillan_2019_sludge	https://doi.org/10.1038/s41522-019-0079-4
PRJNA319574	Schirmer_2016	10.1016/j.cell.2016.10.020
PRJNA282154	Seetharam_2015_shrimp	https://doi.org/10.1016/j.gdata.2015.08.009
PRJNA400259	Seferovic_2020_milk	https://doi.org/10.1038/s41598-020-79022-6
PRJEB32631	Shao_2019_Infants	https://doi.org/10.1038/s41586-019-1560-1
PRJEB12234	Sieradzki_2019_marine	https://doi.org/10.1038/s41467-019-09106-z
PRJEB23489	Smillie_2018	https://doi.org/10.1016/j.chom.2018.01.003
PRJNA299404	Soto-Giron_2016_showers	http://dx.doi.org/10.1128/AEM.03529-15
PRJNA478949	Stewart_2019_cdifficile	10.1128/mSphere.00454-19
PRJEB31266	Stewart_2019_cow_rumen	10.1038/s41587-019-0202-3
PRJNA543520	Tapiainen_2019_infant	https://doi.org/10.1038/s41598-019-46964-5
PRJNA529124,PRJNA529400,PRJNA504891	Tett_2019_Ghana_Tanzania	10.1101/600593
PRJEB8249	Tremaroli_2015_bypass	10.1016/j.cmet.2015.07.009
PRJNA271618	Tung_2015_baboon	https://doi.org/10.7554/eLife.05224.001
PRJNA287840	VanRossum_2018_freshwater	https://doi.org/10.1101/259861
PRJNA290380	Vatanen_2016_infants	10.1016/j.cell.2016.04.007
SRP064400	Vincent_2016	10.1186/s40168-016-0156-3
PRJEB32731	Visconti_2019_twins	https://doi.org/10.1038/s41467-019-12476-z
PRJEB25954	Vital_2018_starch	10.1128/AEM.01562-18
PRJEB12449	Vogtmann_2016_CRC	10.1371/journal.pone.0155362
PRJNA381379	Waite_2018_kakapo	https://doi.org/10.1038/s41598-018-26484-4
PRJNA379120	Wampach_2018_infant	https://doi.org/10.1038/s41467-018-07631-x
PRJEB23052	Wang_2018_autism	10.1128/mSystems.00321-18
PRJNA432264	Wang_2018_wastewater	10.1021/acs.est.8b03446
PRJNA515316	Wang_2019_dogs	10.1186/s40168-019-0740-4
PRJNA494875	Wang_2019_weanlingPig	10.1186/s40168-019-0662-1
PRJNA449784	Wang_2020_renal_disease	10.1136/gutjnl-2019-319766
PRJNA63661	Ward_2016_NEC	https://doi.org/10.1016/j.celrep.2016.03.015
PRJNA701961	Watson_2021_FMT_RCDI	https://doi.org/10.1101/2021.03.02.433653
PRJNA464776,PRJNA464857,PRJNA464773,PRJNA464856,PRJNA464771,PRJNA464767,PRJNA464768,PRJNA464859,PRJNA464780,PRJNA464858,PRJNA464770,PRJNA464775,PRJNA464772,PRJNA464777,PRJNA464779,PRJNA464781,PRJNA464769,PRJNA464774,PRJNA464783,PRJNA464778,PRJNA464646,PRJNA464571,PRJNA464570,PRJNA464574,PRJNA464575,PRJNA464577,PRJNA464580,PRJNA464644,PRJNA464579,PRJNA464569,PRJNA464573,PRJNA464568,PRJNA464647,PRJ…	Weinmaier_2015_cleanroom	https://doi.org/10.1186/s40168-015-0129-y
PRJEB17896	Whon_2018_Korea	https://doi.org/10.1038/sdata.2018.68
PRJEB10391	Willmann_2015_antibiotic	10.1128/AAC.01504-15
PRJEB28058	Willmann_2019_antibiotics	https://doi.org/10.1186/s12915-019-0692-y
ERP005534,PRJEB27928	Wirbel_2019_CRC	10.1038/s41591-019-0406-6
PRJEB25514	Wu_2019_centenarians	10.1128/mSystems.00325-19
PRJEB7759	Xiao_2015_mouse	10.1038/nbt.3353
PRJEB11755	Xiao_2016_pig	10.1038/nmicrobiol.2016.161
PRJNA290381	Yassour_2016	10.1126/scitranslmed.aad0917
PRJNA475246	Yassour_2018	10.1016/j.chom.2018.06.007
PRJNA431482	Ye_2018_Behcet	10.1186/s40168-018-0520-6
PRJNA556302	Ye_2019_sludge	10.1186/s40168-020-0794-3
PRJNA356225	Ye_2020_Vogt-Koyanagi-Harada	10.1080/19490976.2019.1700754
PRJEB10878	Yu_2017_HongKongCRC	http://dx.doi.org/10.1136/gutjnl-2015-309800
PRJNA420682	Zaheer_2018_cow	10.1038/s41598-018-24280-8
PRJEB11532	Zeevi_2015	10.1016/j.cell.2015.11.001
PRJEB6070,PRJEB28422	Zeller_2014_CRC	10.15252/msb.20145645
PRJNA475184	Zhang_2018_panda	10.1128/mSphere.00229-18
PRJNA379884	Zheng_2017_surgery	https://doi.org/10.1038/s41598-017-15079-0
PRJEB26795	Zhong_2019_child	https://doi.org/10.1186/s40168-018-0608-z
PRJNA453965	Zhu_2018_breastcancer	10.1186/s40168-018-0515-3
PRJEB13835	Zinkernagel_2017_macular_degeneration	https://doi.org/10.1038/srep40826
PRJEB28097	Zmora_2018	10.1016/j.cell.2018.08.041
PRJEB24557	Zysset-Burri_2019_retinal_occlusion	https://doi.org/10.1038/s41598-019-51698-5
