## Supplementary Table 3 for "*C. difficile* may be overdiagnosed in adults and is a prevalent commensal in infants"

### Sheet: STable3
Supplementary Table 3. Mean C. difficile prevalence and relative abundance estimation across age groups and health status.
Statistics about samples with missing age and/or health status are omitted
Age Category	Health Status	Total number of samples investigated	Mean C.difficile prevalence	Mean C.difficile relative abundance
Infant	Healthy	1664	25.06	1.12x10^-2
Infant	Diseased	527	58.63	1.78x10^-2
Child	Healthy	680	7.2	2.44x10^-3
Child	Diseased	203	14.28	2.09x10^-3
Adolescent	Healthy	92	6.52	8.26x10^-4
Adolescent	Diseased	91	16.48	1.09x10^-3
Adult	Healthy	3962	0.75	2.83x10^-4
Adult	Diseased	1822	7.62	3.93x10^-3
Elderly	Healthy	288	0	0
Elderly	Diseased	444	4.72	2.84x10^-3
